# CUT&Tag Identifies Repetitive Genomic Loci that are Excluded from ChIP Assays

**DOI:** 10.1101/2025.02.03.636299

**Authors:** Brandon J Park, Shan Hua, Karli D Casler, Eric Cefaloni, Michael C Ayers, Rahiim F Lake, Kristin E Murphy, Paula M Vertino, Mitchell R. O’Connell, Patrick J Murphy

**Author notes:** Co-corresponding Authorship.

## Abstract

Determining the genomic localization of chromatin features is an essential aspect of investigating gene expression control, and ChIP-Seq has long been the gold standard technique for interrogating chromatin landscapes. Recently, the development of alternative methods, such as CUT&Tag, have provided researchers with alternative strategies that eliminate the need for chromatin purification, and allow for *in situ* investigation of histone modifications and chromatin bound factors. Mindful of technical differences, we set out to investigate whether distinct chromatin modifications were equally compatible with these different chromatin interrogation techniques. We found that ChIP-Seq and CUT&Tag performed similarly for modifications known to reside at gene regulatory regions, such as promoters and enhancers, but major differences were observed when we assessed enrichment over heterochromatin-associated loci. Unlike ChIP-Seq, CUT&Tag detects robust levels of H3K9me3 at a substantial number of repetitive elements, with especially high sensitivity over evolutionarily young retrotransposons. IAPEz-int elements for example, exhibited underrepresentation in mouse ChIP-Seq datasets but strong enrichment using CUT&Tag. Additionally, we identified several euchromatin-associated proteins that co-purify with repetitive loci and are similarly depleted when applying ChIP-based methods. This study reveals that our current knowledge of chromatin states across the heterochromatin portions of the mammalian genome is extensively incomplete, largely due to limitations of ChIP-Seq. We also demonstrate that newer *in situ* chromatin fragmentation-based techniques, such as CUT&Tag and CUT&RUN, are more suitable for studying chromatin modifications over repetitive elements and retrotransposons.

**Highlights:** *In situ* fragmentation overcomes biases produced by ChIP-Seq.

Heterochromatic regions of the genome are lost to the insoluble pellet during ChIP-Seq.

CUT&Tag allows for mapping chromatin features at young repetitive elements.

Euchromatin-associated regulatory factors co-purify with insoluble heterochromatin.
