## Supplementary material for "CUT&Tag Identifies Repetitive Genomic Loci that are Excluded from ChIP Assays": SuppTable1

### Sheet: pellet_GOterms_adjP
Description	p.adjust
helicase activity	2.2137e-32
catalytic activity, acting on RNA	2.48594e-32
catalytic activity, acting on DNA	5.96799e-24
snoRNA binding	5.65203e-23
ATP-dependent activity, acting on RNA	2.30294e-19
ATP-dependent activity, acting on DNA	5.43061e-19
ATP hydrolysis activity	5.43061e-19
RNA helicase activity	8.75357e-19
histone binding	2.36517e-15
damaged DNA binding	4.41675e-13
DNA helicase activity	5.90832e-12
single-stranded DNA binding	2.2445e-11
U3 snoRNA binding	1.7582e-10
single-stranded DNA helicase activity	1.1041e-09
nucleotidyltransferase activity	4.14067e-09
microtubule minus-end binding	9.0976e-09
RNA methyltransferase activity	3.62491e-08
microtubule binding	5.00139e-08
DNA replication origin binding	1.09194e-07
gamma-tubulin binding	2.97501e-07
rRNA binding	2.98963e-07
tubulin binding	3.63236e-07
nuclease activity	4.31614e-07
methylated histone binding	7.66294e-07
DNA secondary structure binding	9.53287e-07
methylation-dependent protein binding	1.04274e-06
exonuclease activity	5.02653e-06
RNA nuclease activity	5.32789e-06
3'-5' exonuclease activity	7.03883e-06
S-adenosylmethionine-dependent methyltransferase activity	7.13149e-06
methyltransferase activity	8.56498e-06
ubiquitin-like modifier activating enzyme activity	1.70574e-05
ribonuclease P RNA binding	1.70574e-05
basal transcription machinery binding	1.70574e-05
basal RNA polymerase II transcription machinery binding	1.70574e-05
transferase activity, transferring one-carbon groups	1.98497e-05
telomerase RNA binding	2.85998e-05
tRNA-specific ribonuclease activity	2.87026e-05
catalytic activity, acting on a tRNA	3.90546e-05
rRNA methyltransferase activity	3.90546e-05
DNA-binding transcription factor binding	4.06454e-05
ribonuclease P activity	5.58148e-05
four-way junction DNA binding	6.54754e-05
catalytic activity, acting on a rRNA	7.26017e-05
RNA polymerase core enzyme binding	7.48542e-05
exonuclease activity, active with either ribo- or deoxyribonucleic acids and producing 5'-phosphomonoesters	8.14689e-05
RNA polymerase II complex binding	0.0001314
modification-dependent protein binding	0.00013811
3'-5' DNA helicase activity	0.000144482
endonuclease activity	0.000241611
RNA polymerase binding	0.000252661
RNA polymerase I activity	0.000297417
RNA polymerase II C-terminal domain binding	0.000297417
RNA exonuclease activity	0.00045129
RNA endonuclease activity, producing 5'-phosphomonoesters	0.000693911
snRNA binding	0.000778466
tRNA (guanine) methyltransferase activity	0.000809291
3'-5'-RNA exonuclease activity	0.00098319
DNA polymerase activity	0.00098319
ATP-dependent chromatin remodeler activity	0.00098319
histone modifying activity	0.00132697
RNA polymerase II-specific DNA-binding transcription factor binding	0.00147843
nucleosome binding	0.00165193
RNA exonuclease activity, producing 5'-phosphomonoesters	0.001674
double-stranded RNA binding	0.00205997
ribonucleoprotein complex binding	0.00245824
single-stranded RNA binding	0.00276261
tRNA methyltransferase activity	0.00310204
endonuclease activity, active with either ribo- or deoxyribonucleic acids and producing 5'-phosphomonoesters	0.00310204
DNA-directed DNA polymerase activity	0.00310204
DNA damage sensor activity	0.00310204
promoter-specific chromatin binding	0.00337099
structural constituent of nuclear pore	0.00382811
SUMO binding	0.00407755
histone H3 kinase activity	0.00611449
telomeric DNA binding	0.00699016
RNA endonuclease activity	0.00791044
DNA-(apurinic or apyrimidinic site) endonuclease activity	0.00841538
poly(A) RNA polymerase activity	0.00841538
histone kinase activity	0.00849838
DNA-directed 5'-3' RNA polymerase activity	0.0096496
ligase activity, forming carbon-sulfur bonds	0.0103336
pseudouridine synthase activity	0.0111824
general transcription initiation factor activity	0.0138702
mismatched DNA binding	0.014776
5'-3' RNA polymerase activity	0.0149151
RNA polymerase activity	0.0149151
NAD+ ADP-ribosyltransferase activity	0.0149151
NAD+-protein ADP-ribosyltransferase activity	0.0149151
ribosomal large subunit binding	0.0183945
DNA exonuclease activity	0.0214686
transcription corepressor activity	0.0230939
DNA nuclease activity	0.0242437
transcription coactivator activity	0.0250568
DNA binding, bending	0.0352945
demethylase activity	0.0367197
adenylyltransferase activity	0.0391321
small molecule sensor activity	0.0399489
oxidized DNA binding	0.0399489
unmethylated CpG binding	0.0399489
microtubule motor activity	0.0432473
ATP-dependent DNA damage sensor activity	0.0486552
regulatory RNA binding	0.0490206
