## Supplementary material for "CUT&Tag Identifies Repetitive Genomic Loci that are Excluded from ChIP Assays": SuppTable2

### Sheet: supernatant_GOterms_adjP
Description	p.adjust
oxidoreduction-driven active transmembrane transporter activity	1.49502e-18
primary active transmembrane transporter activity	1.68854e-17
active transmembrane transporter activity	1.15191e-16
GDP binding	1.48694e-15
GTPase activity	2.27276e-15
electron transfer activity	3.86615e-15
NADH dehydrogenase activity	5.33335e-15
NADH dehydrogenase (ubiquinone) activity	7.72499e-15
NADH dehydrogenase (quinone) activity	1.48597e-14
GTP binding	9.1111e-14
G protein activity	9.48598e-14
NAD(P)H dehydrogenase (quinone) activity	9.48598e-14
guanyl nucleotide binding	1.46316e-13
guanyl ribonucleotide binding	1.46316e-13
proton transmembrane transporter activity	1.56971e-11
virus receptor activity	1.71624e-11
exogenous protein binding	2.34946e-11
oxidoreductase activity, acting on NAD(P)H, quinone or similar compound as acceptor	5.10957e-11
structural constituent of ribosome	3.16799e-10
oxidoreductase activity, acting on NAD(P)H	1.38612e-09
SNAP receptor activity	1.57229e-09
cadherin binding	7.67135e-09
collagen binding	2.29505e-08
protein-disulfide reductase activity	7.37276e-08
membrane insertase activity	1.65873e-07
growth factor binding	2.54009e-07
oxidoreductase activity, acting on a sulfur group of donors	2.85065e-07
disulfide oxidoreductase activity	2.85065e-07
protein disulfide isomerase activity	3.19978e-07
intramolecular oxidoreductase activity, transposing S-S bonds	3.19978e-07
proton-transporting ATP synthase activity, rotational mechanism	3.19978e-07
active monoatomic ion transmembrane transporter activity	3.31974e-07
integrin binding	1.64118e-06
protein transporter activity	2.20095e-06
unfolded protein binding	3.39377e-06
oxidoreductase activity, acting on a sulfur group of donors, oxygen as acceptor	4.30156e-06
myosin binding	1.25294e-05
myosin V binding	3.21129e-05
proton channel activity	3.4672e-05
UDP-glycosyltransferase activity	3.83607e-05
macromolecule transmembrane transporter activity	5.05577e-05
protein transmembrane transporter activity	5.05577e-05
extracellular matrix binding	5.15531e-05
carboxylic acid transmembrane transporter activity	5.44688e-05
organic acid transmembrane transporter activity	6.08303e-05
glycosyltransferase activity	6.74147e-05
organic anion transmembrane transporter activity	6.78066e-05
laminin binding	6.78066e-05
translation initiation factor activity	8.02865e-05
protein carrier chaperone	8.75708e-05
alpha-mannosidase activity	8.77378e-05
C4-dicarboxylate transmembrane transporter activity	8.77378e-05
translation factor activity, RNA binding	9.21299e-05
hydrolase activity, hydrolyzing O-glycosyl compounds	0.000106204
hexosyltransferase activity	0.000106624
ribosome binding	0.000126451
mannosidase activity	0.000149268
isomerase activity	0.000156682
cis-trans isomerase activity	0.00015683
carbohydrate binding	0.000194755
intramolecular oxidoreductase activity	0.000195271
ATPase binding	0.000247206
hydrolase activity, acting on glycosyl bonds	0.000292583
peptidyl-prolyl cis-trans isomerase activity	0.000340091
glucosyltransferase activity	0.000387027
L-amino acid transmembrane transporter activity	0.00043083
ribonucleoprotein complex binding	0.000452164
antiporter activity	0.000452438
mannosyl-oligosaccharide mannosidase activity	0.000452438
clathrin heavy chain binding	0.000452438
ceramide binding	0.000570782
UDP-glucosyltransferase activity	0.000880112
UDP-xylosyltransferase activity	0.000880112
xylosyltransferase activity	0.000880112
modified amino acid transmembrane transporter activity	0.000905392
protein-folding chaperone binding	0.000905392
secondary active transmembrane transporter activity	0.00100638
translation regulator activity, nucleic acid binding	0.00106209
cell adhesion mediator activity	0.00114956
cytochrome-c oxidase activity	0.00114956
oxidoreductase activity, acting on a heme group of donors	0.00114956
peptidyl-proline dioxygenase activity	0.00146709
serine-type exopeptidase activity	0.00146709
voltage-gated monoatomic anion channel activity	0.00175957
sphingolipid binding	0.00187727
amino acid transmembrane transporter activity	0.002472
glycolipid binding	0.00247922
exopeptidase activity	0.00280322
ATPase regulator activity	0.00281167
transforming growth factor beta binding	0.00309505
phosphatidylcholine binding	0.00315679
amide binding	0.00349544
ATPase-coupled transmembrane transporter activity	0.00350929
phosphoric ester hydrolase activity	0.00420634
ATPase-coupled monoatomic cation transmembrane transporter activity	0.00475313
serine transmembrane transporter activity	0.00482634
phosphoserine residue binding	0.00482634
L-ascorbic acid binding	0.00489654
transmembrane receptor protein tyrosine kinase activity	0.00515674
neutral L-amino acid transmembrane transporter activity	0.00558434
amide transmembrane transporter activity	0.00669768
ATPase activator activity	0.00669768
protein-macromolecule adaptor activity	0.00761187
platelet-derived growth factor binding	0.00761187
palmitoyl hydrolase activity	0.00761187
alanine transmembrane transporter activity	0.00761187
SNARE binding	0.0115798
sulfur compound transmembrane transporter activity	0.0117389
ubiquitin-like protein ligase binding	0.0117389
myosin heavy chain binding	0.0117393
ubiquitin protein ligase binding	0.0124281
protein kinase C binding	0.0124864
monosaccharide binding	0.0133251
ATPase-coupled ion transmembrane transporter activity	0.0139879
ATPase activity, coupled to transmembrane movement of ions, rotational mechanism	0.0139879
proton-transporting ATPase activity, rotational mechanism	0.0139879
acidic amino acid transmembrane transporter activity	0.0139879
dicarboxylic acid transmembrane transporter activity	0.0156139
phosphatidylethanolamine binding	0.0163855
L-arginine transmembrane transporter activity	0.0163855
2 iron, 2 sulfur cluster binding	0.0175015
molecular carrier activity	0.0182028
nucleotide transmembrane transporter activity	0.0186454
transmembrane receptor protein kinase activity	0.0202192
flavin adenine dinucleotide binding	0.0212923
FAD binding	0.0216939
hexosaminidase activity	0.0225703
basic amino acid transmembrane transporter activity	0.0230093
cyclosporin A binding	0.0230093
misfolded protein binding	0.0230093
ion channel inhibitor activity	0.0261447
acetylgalactosaminyltransferase activity	0.0261447
cytokine binding	0.0263286
phosphatidylglycerol binding	0.0300749
channel inhibitor activity	0.0309446
purine nucleotide transmembrane transporter activity	0.0313104
FK506 binding	0.0348676
palmitoyl-(protein) hydrolase activity	0.0348676
aromatic amino acid transmembrane transporter activity	0.0348676
amyloid-beta binding	0.0352647
proteoglycan binding	0.0352647
insulin receptor binding	0.0352647
purine ribonucleotide transmembrane transporter activity	0.0352647
metalloexopeptidase activity	0.035448
phosphatase activity	0.0365842
oxidoreductase activity, acting on the CH-NH2 group of donors, oxygen as acceptor	0.0371292
U6 snRNA binding	0.0371292
quinone binding	0.0371292
organophosphate ester transmembrane transporter activity	0.0401149
peptide binding	0.0410731
fibroblast growth factor binding	0.0420136
protein sequestering activity	0.0420136
iron-sulfur cluster binding	0.042043
metal cluster binding	0.042043
voltage-gated chloride channel activity	0.0450824
ubiquitin-protein transferase inhibitor activity	0.0450824
MDM2/MDM4 family protein binding	0.0450824
transferrin receptor binding	0.0450824
quaternary ammonium group binding	0.0450824
low-density lipoprotein particle binding	0.0456174
